# Prevalence and environmental abundance of the elusive membrane trafficking complex TSET in five cosmopolitan eukaryotic groups

**DOI:** 10.1101/2024.06.15.599112

**Authors:** Mathias Penot-Raquin, Mandeep Sivia, Morenikedji Fafoumi, Raegan Larson, Richard G. Dorrell, Joel B. Dacks

## Abstract

Eukaryotic cell biology is largely understood from paradigms established on few model organisms, largely from the animal and fungi (opisthokonts) and to a lesser extent plants. These organisms, however, constitute only a small proportion of eukaryotic diversity, and the principles of their cell biology may not be universal to other, understudied but globally impactful, organisms. Intriguingly, there are cellular components that are present in diverse eukaryotes, but are not in the animals and fungi on which the best developed models of cell biology are derived. Consequently, these components are not included in the generally adopted frameworks of cellular function that are meant to explain eukaryotic biology. The membrane complex TSET is the best studied such example, well established to play a role in cell division and endocytosis in plants. It is found across eukaryotes, but is highly reduced in opisthokonts. Its general prevalence, abundance, and relevance in eukaryotic cellular activity is unclear. Here we show that TSET is encoded in genomes of five cosmopolitan and critical groups of primarily photosynthetic eukaryotes (green algae, red algae, stramenopiles, haptophytes and cryptophytes), with particular prevalence in the green algae and some stramenopile groups. A meta-analysis of published gene expression data from the model diatom *Phaeodactylum tricornutum* shows that this complex is coregulated with components of the endomembrane trafficking machinery. Moreover, meta-transcriptomic data from *Tara* Oceans reveals that TSET genes are both present and expressed by diatoms in the wild. These data suggest that TSET may be playing an important and underrecognized role in cellular activities within marine ecosystems. More broadly, the results support the idea that use of systems-level data for non-model organisms can illuminate our understanding of core principles of eukaryotic cell function, and may reveal important and under-appreciated players that deserve to be integrated into the pervasive models of cellular capacity.
