## Supplementary material for "Prevalence and environmental abundance of the elusive membrane trafficking complex TSET in five cosmopolitan eukaryotic groups": Dataset S2

### Sheet: TCUP
header	sequence
U_maydis_XP_758505.1_TCUP	MTEPEPGAAFAPGAYANAFVPGKPRDSASLIQQRLRKAKLFNEELADYFAARRELEDTYLKQLQKISKRNFLSDPSSIPPSYAPVYERLVQELAEVASAHAEFEKRIAQDCEAPIRNASSQGEWSRIKDHDDSLSNTLRELNSLESQLQKDTKKLEAASSKKASQANAKVQETERAIAQTMEIWETEAPFAFEAYQRIDAHRLELLKESVAKFETAQSDAAQRIMSSSEKTMQQCLTFDTQADMQDFILKNGVVVGASATSSARNRTPSTSRPSAVAVAGAAPSVALNRSSSVTGRSIISRSGADSSARAGRSNGAGMGEFGASTASIHSADRTMGSSTQDATPTKSAGSALKNAFSRFGRARSNKDSSNTQTIYGGLPDEPADSSFSSVNRSGTLRQN…
S_cerevisiae_NP_009959.2_TCUP	MTEQRTKYADSILTTKSPYEATETIRIRLSQVKLLNKDFYLLFKELANLKRNYAQQLRKIIAENEDITKILNAQMIESNVLTPQEMSAFRFNSLGELRNVWDTVIEELKSDLKSSTEYYNTLDQQVVRELKESVENNTSWRESKDLHSKLSKNAASIEHYSKNNENSSHLEEARRQWDQQSPYLFELFETIDYNRLDTLKNCMLRFQTSFSDYLLNTTKECETVMTKFLAFEPQSEIDRFAKDASQYNFQLSSSSKEVVPNNASPASATGARPVSVSNGAANTEREKKSPQKDKRKSAFGNIGHRLASASSSLTHNDLMNNEFSDSTNNSSLKSKKSSHTLRSKVGSIFGRNKTKNKRQQQSSSNSHIQASITETPNNSSTRVSSTATSSIYQKQRRPT…
T_pseudonana_jgi|Thaps3|25419|estExt_fgenesh1_pg.C_chr_180255_TCUP	MQLLDSCPLPQAQFASLSLLVQLRDSSVAAVVVVDDHQDATAADDDDDDVNDRSTNYSGSMNNNNDDDNGPNVGEGIDGEDNGDNGMDDDEQQQQLIIQNVSSDEIESNSHSVKMTQVRTTTTTAVGVGGDERSTSRGGGKHKFVPLYEKGMRVYYKSNKNHRSSFGNDGDGGMITNHNILQQQQQQWDGNVLLSKATILSVHFDDLLEPYYTIRLDDGREKQTDNLHITMKKGGATAAADAIESNGTDKGTTDNSSTLAATDGLFQNVHQQTPLHECGVENNTPKKNEADKSAGLPHKKQQRHNNSSSLVYSVLRQDLTVVSPLTILSEGDCKRSLESLYGVLMREGGMRDDYLGFIGGGSGRDLCDVGDDEKDGKDRVGGGGASGSMGEEKESEEHG…
C_neoformans_XP_567784.1__TCUP	MPDALPDDAWLTAFLPTPPRPLLAALQKRLHASTAHLAALADIYKQRAAIEAAYADGLHKLARTAEQGGLTGKAGNDWPRGSAEARLWDSVVSELAETSASHSTLSAMLRTDFEQPIREIPNKVVAWRRIGDQDANLDKTLRDYEKVSAKLEKASSKSKSSKVDALQSDINNITHALSSLSPMVYTTYQRLDEERLRALKEIIVRWATVKGDMASRDGQRAEAIVSHLLQWETSDEVMDVGRKLGAIGGARVPERSASVATSATTPQSNRRLSAVTSTTATHGDFSPRPPAARANGSSTNVSQGTPGSSFTGGFKSMLARSKTVGGGRNRGESDATSTRSGTRGDNFEAIGEEAPQLRESSTAPPVDEEGFSVAPSDRHRNPWEDPNELIPTPAGQTVP…
S_pombe_NP_596299.1_TCUP	MESLTKTEYVDAFLSNYSPNDSMSIFRQRLEQVRLDNDMLSQWIRERMDIERQYSDQLHKLAMNMQEKNNSSFAFNYAWKQLEGETLEISRYHSQIIGQIASQVYKPLIDYYTSSPQTATLRRLAERLSTVAEEMASSSVPGLKGLKKKGRDADTKSQNDLTASRATWDSDAPLAFEKLQIVDEERLLILKQVYLTIASLETDTALKQQEFFSKSMAVYSDLPIEGEIRQFMNSTSKVMSSASANKPSKSSGFHINNGKSKEEKSHGENESGGKLKNKMSTLFRRKTIMPKKDKKPSHKSNGRPNKLTAFFNKNSKASSISSAEEHPSNIDDSSIERRHYDSNHSSQIRDHPSTNNNASSYQNFNETSDEGEDNDATIRANNVRSSFLEAPLPVQPNVQ…
M_brevicollis_jgi|Monbr1|32093|estExt_fgenesh2_pg.C_70300_TCUP	MIWAVYVAPLILAVIPTVLFLCVRKRRSYEPRGGSKASHNVHLSRYEVTLHDVSVSPSDVERSMLHDTNVDMIQQYEDSRRSSIISPLASFRFPHSPQPDEDRDGREVSINMAEESQGEVSIRVLDGRSTDAFERRTSAQNDKAPDNDDERALGGTESYREASDMASKPLPPHDHSEVDEEGFTIIPQHSQAASSKKDDDQFYSSDDDSDTEQRSKWSRLTIKDRASSTDTASEADISRQMRSMSASMHTPVDTNRRSRASTVMDRPPSSANESFAAFGQSPTESEDVATPARGQSAVIDFFSTPIASSADPDRKRAFEPMLSPIVASANTVDDPEASALFDDDDFGAGAGQEFAEPDDLNDSTPALLLSPAAAAAVARRNPGANDGSFLLADAQVLPV…
B_dendrobatidis_jgi|Batde5|90049|GP3.056080_TCUP	MQQTDHCYICFRAAIEERYSADLSRLSKRTFNDKIDPDYIGTLGTLWGEILHATSVVANARSNLAKEILKLEYTFRTRCDKDQDAEWSKVKQSLSALSANYESDFVKLTKDYADKIVKVEKYDAKSKKKATSQGKLNAKKFEQMDRERIELIKKNLSLFAQQEEMIAETLAGVNGILIVACDDYSVENEIQNFCATKGTMFVDVQTSRVASASHSELRQSDQTVSVASGINNVVEPTPPVPVVDENGFSIRPETVDLFASNFPNGSEADDFHDESASRIQPKIHVAIQEHVIKENISDTQSAIANLTSKLQAPGSATGGSIRGRIQSSYDSNAAVSRSHSTAAPPAPHEATPAKADVIVCETLNILQVNGMVDKILITGEISIQLLDPLLQLNNDSKFC…
R_oryzae_RO3G_15340_TCUP	MGTFLPLWETLHEELTALSNIHANYSKKILEDIEQPFRQHIVSNSDFDVIQSMEESISKISREFDELDSKTQKRGLFFTETSSIRRISLDCDEIPCTQFRVSSAKCFGKEFRVTESLSVENEIANFCSVVQHEPRQDLLSSHDAVVPETSLSESSLKQAASPSKKKRFFPSFVSIRRKPKNDQHHNIEPNRQRSFSHSGSLAEVNSIHSIQSHDNGYSSQGIEVATPHLRKAASFTTATVSQQRQQQQQQQQQQQQDTPLIVVDSEGYSIPPPDRNRTWPSEASESLIETEDMSSDAGSLFSNNTNPRIRVDIKNEAVTEEDASNAAVALTRVATLLKEPNNASPFLQSFEEGQTSTSLPTIDVAITETLHVLSKSGQVEKSTVMGEARIRYTGPTESA…
R_oryzae_RO3G_10108_TCUP	MCSAQVEELYVKSLLKLAKKHYISNKTAFGTFLPMWDALYQELSTLCNIHSDYSKKIIENIEQPLRQCMMNNSDYMQVQSMQESLNKICKEYDNLEFKVQKHKKAGTKGELKAVDYVKQQEKKHHEWSNRATMYLKSYQTVDEYRWTLTKTTLAITNSLSTENEIMNFCSNTSHESGQNHGPLIDSSMSDASFKHTSLPFKKKRLFSSLGSIRRKSKSSQPDITERSIQQRFGHSSSLVDIHSMRSAQSYDNRRQSRGIESAMPRLRKAASFAAATLHRQQPQMIKSTTPPAVTDSEGYSIPPPDRSRPWTIEKSECSVGAEDTSSDNGSLFSSNPNSRIRVDIKNETVAEEGNIDDALNRMATILKEKNKSPTNKRSRGRREVRSSTQLYSVVEQPAG…
U_maydis_jgi|Ustma1|2358|UM02358_TCUP	MTEPEPGAAFAPGAYANAFVPGKPRDSASLIQQRLRKAKLFNEELADYFAARRELEDTYLKQLQKISKRNFLSDPSSIPPSYAPVYERLVQELAEVASAHAEFEKRIAQDCEAPIRNASSQGEWSRIKDHDDSLSNTLRELNSLESQLQKDTKKLEAASSKKASQANAKVQETERAIAQTMEIWETEAPFAFEAYQRIDAHRLELLKESVAKFETAQSDAAQRIMSSSEKTMQQCLTFDTQADMQDFILKNGVVVGASATSSARNRTPSTSRPSAVAVAGAAPSVALNRSSSVTGRSIISRSGADSSARAGRSNGAGMGEFGASTASIHSADRTMGSSTQDATPTKSAGSALKNAFSRFGRARSNKDSSNTQTIYGGLPDEPADSSFSSVNRSGTLRQN…
N_crassa_jgi|Neucr1|3877|NCU04427T0_TCUP	MTTPTMDDLSRAEYPAMLASLQPNQAVQIFSDRVKRIAKVNQEIADWLQERRRVEEQYVAGLRKLLLFKVPNAASELGVFQAPWDKILSSTDGIAASHQLYAQRIDKDVEQPLRSFQSRKEMQNINTINANLQTMARELDDAAEKSEKLSKKGGKARSQKVDAAASRLEAASQQWESQAPFIFETLQALDEQRTNHLRDVLTQLQTHEVDQATRTQAAAEEVLNTMLEVNTGLEIHNFVSKVTAGRTKFERRTTTARQSSSAGGGSPPVGPPPGTPLHDDDGMSQHSGFRDQSDSKLRSRIGTMLGRRRQSIHGGFGQLGPPKALGAFTRGLGSSHGQTLSPGGSSHNLAESHPHRLSSMAERPSTSDERVKRDNINDFLHGGTNGFNSGDGQAESSQP…
S_punctatus_XP_016606194.1_TCUP	MSRFVEAFSFEKPKESFDIVLKRLKRGQVLDDEVANYFKERAILEEKYAHDLMRLSKKHSLSGDKDFVGAFSEVWDQLLGATNELAGLHMVYAKEVVETLERPVRGRSHTDTDWSKLKQYEADFGRSTKDYDEKVIKHLKAVAKAKKKNGSDKLDKKVTDALAALEAAKDQWVPQAIQSFERFQLMDEGRLTFLKEIISKSADLDARHGGARTAISDGILASAMSFDVANDTANFCSLKGNKTGDDVGYQYTVNDVSSSTATSRKNSVVIPPERASVASSAMATSQKPNVDEEGYTIPPPQPNVPWDAPAASALDEEDDTSSATGNQRIKVDIRKEAIVENPDEATRILRQFQGALPSTINRSSKRMSRRMSLSDAGQQTQTTPGSMESADMVRKRMTI…
S_arctica_XP_014156326.1_TCUP	MYFKLIRLHQSTFRNMASENGCAAHSAATQFFLHRAEELERSKTSLNGQAQALGAYDGMLKPFMDGIALNLRGNVQQDEELLTTLQVLAFQAGDDGQAYRENQGMERHNINSMRGIVTNWMNAERTRYKSALQGIELLSENIEYLDTDSMLSGQPQPVHTPTPREQVNQPQTSVAQHAPSQTTAPAVNSPYSSHARDPFDGAADQGFDDPHAADPFEQTSTNDVSKARSVRGKKGKGDKLEKTSSKGSSKSHNMFGTLKRKTKSLTLRKKGKKDEPANSQSDLSGEANSTTNMPDDVHSTHTTTTTNTTTNTNANEQSATDARHTQEPIPISYAAGDTNMTTNSATATDTHSQMAAEATPDSSFYTPSDVSTSAATNPTAYTNAGDPNVNVSMPAPAGV…
C_owczarzaki_CAOG_00351_TCUP	MSFTDSFWGTSLNGSAVLMHNLKETSNVLKELSDFVQQRQALEDQYAKTLTRLAKGLSPSEEVGSVKTWWESLIGSSLGVAETHAKLAVELNDALKTIKDVAANQSKVIKDMQALDIHTQVENFQASHSTVTKDVKKHKSKQQQAEAEYKTATVKYSEELARYEASMSKVLTKFEAREKDYLQASQQVFAQISVKERSHADRLKKVIEDKTQPITTATPEQLLAEFVASRKTGTEHPDLLPFELYAAGGESLMDAAIPDLGGVDWSSARRASVSSNAASIHSTASSTASGATAADEGAEEKRRHHTFSSFTLRKKKHPRPDLKGDDPNATAPGGAPPATDDDGYSDAPDLAAEYQATWATKRDSDDEDDGTVKPKFMVKISNSRSNTDIASSSSSSALP…
E_silicosus_Ec-04_001180.1_TCUP	MLPGDIHFAAVWPAAPDGAARKVIVPLQCSLAEASRTVGNLVGLPRKQPPTPGASKIETLALGPFCVFSTSTSTPPALVVVGTKSWGCSPGVFAFLRRVQTDLARDPSDFGFWQLRHLASRVEASLHPAGDDASYAMPPRLFEGRNWDDEESESWEDEYMWSDETVDNDGLTGATAVPDDARDMSPVPVSEPLRSDGVSMALSPLTVSQPDDANARTGATKTEHTTGQADEGIPLNKMVFDGLPPKAPHRPTKPMTTDQRTQQPSGPGFGSPVVDRRPSPVGDRGSPLLIPAEQAPALATAQPASPNLDADKLLPPSAKGAGFSPLRSDGESSSATPDEVSGLQAVSAIDLSALTTSSMKGRFNAPVGDQPSTVVGPAAVVKETVDGARTGVPGGETGI…
T_trahens_XP_013754617.1_TCUP	MAVAVVVQDDSGTTLFTVTRPGLEHRHAVALGEDFGRTMGTMRAEEFANGLKASQPNFRAGQMDLFPDHRADYLLVHRVYAVVISQTTDNVFAASRLLADSAALLKAVCKSDQVTPADLRRRYAVVHLALVELLADSPLVPAVEAAAGSSKALGSLFDEDDVAKLAASVDDAASDAARVVHNDWAAALPAALLHSANVDAAKRLHITLPTSVAAAAASPERHRSRFDAFGPSFAPPMPAASPLETPKVKVASASTLFLHRPGALLSPSLARTADASPPGARQLAEATAVAAAAIPQRAPPPDAHAPPLVPLPTTAQTTSGSHSDLGSDSDPGSNSAVPPPQPRFELPPGVGFSLAPAPLPHSTSPDEPETASPDSDCDDNASSRGPLRFQSGDTEVGLD…
P_patens_Pp3c25_4850V3.1.p_TCUP	MACLALSLQPVNGADVLLQTREWFPPARAALATYSFRVTRLAYANNKHDPLDGLGPGLGDEALAASSGQVVVGKESKFRVVYRLVNTVYVLGITSADLDDDTNIFECAGTVNQAVSVLVAACKGVDVTADKISRKYTEVYMALDVVLHGVSAARLSTILATFHGESVNNMITSATEIENKARGADSWNQVKTHSLDRLSNVEVLSKITFDLPEETMAAGDEAAAATYGTPQSSGTGTSGSQQSDKSSSTQIEDPFAASDIIIDPEAELAGKFQKTKDAPTDVIAGLSDLTVPTLPPGGDSAESVKVAVAGFEGDYGGVAFEDESGGFGTAFEGLNGAFGGGLDASEFGATTSKSKDKELGGLGLLAGVTAHHQISQLTQPGTPVEPKVAAELSGIDPNA…
C_reinhardtii_Cre01.g028500.t1.2-TCUP	MVFARDAAVVVKGRDGRTVLLQSRGLDIQQANMAASEGMATLQAASTNADAWDILSNSQGAPLLCGRVEVMHSQLAVTYRVVGPLVFLVVTPPAANAFSCVQLLGQVVRVVMGPAEGKAAAELTAERLQRKFGEVYLAVDALLGSGGILEAGAALARANATLEQLHDKSKVAAEAAPKQVPKQQQAKRRTLQGAIDQLARLSFTGAGAVMQAVPPRPGFQLPDTSNTAGPPPQARAAAAAPGAAAAAATGFDDDDDIFNFKPKKDAAAAKPALPAGADPNDPFAMSDVAPLAVAAADAKKPDDWQSFDGKDGKKKELGFEDNAFGAGAAAPAAPAPIVPAEPVLRLTEFWRGEAAGGRLVRAGVAGRVEWVSEGAKAKVHTVQFMVQPPEPANSFLAAA…
S_moellendorffii_XP_002983631.1_TCUP	MACLALALQPVKGPDVLLQTREWFPPARAADVSSSFRSTRIAFAAGKQISVDVVGTGDATFSYTLRFLSLVRLGDDALAAASGQVVVGKENKYRVVYRLVNTVYVLGITSAHQDDSANNIFECANVVNQTVSVLVAACKGIDVNTERVIRKYTEIYMTLDAVLHGVSAARLSFILSSIHGDNVGQIFFSAAEAENRARGADSWNQIKHHPSERLANVEVLSNATFEIPEETIAAGDEFKATLAPPAPAATPALPPPPEEKPAENEDPFAASDALTKPESLAGGFKKAKDTKDITAGLSELSVPTVAPGAAESTFVGVEGFEGDYGGLDFNDDYGGGFGDAFEGLTDAFGGGLDASDYATAEDKAAASGLAGLEELEGGGGRKAGTKPATEKSEAK
N_gruberi_XP_002671328.1_TCUP	MGVLCLFVQEQREPKLNLFLHSHHEISQNQAITISDHFAKLISTNTSARGEVFIAKKFRAVFILLNEVYVVTVCHKSDYPYDALRCANNAKLLMFEACKGVEVTVINLYKKFGQIMLALEELINETNTFKPPSTSLEMVGKSKLGEAHHVSAQYNGTSHIQTSKTLNSGSSFIGSQDTPKKARRGTIKQMEKLISYTADEMWKEKQKQMESHQKRFQILDKFQAPISNEQIEDKTVTVTDDMLPDPTDIINFQFGFDFTAPDEEDALPSFNHKRAKSTNISTGSESNGISSFRKRQMEHIALGQQMFPLSEEEWHSLKVPSLPENLKPVFIPPPTTNLPPLPQSFVTLQPQKLPPKVGTAFDRGDSKLISFEPFDLHGSTTSSKMEGEDTEVDMSDEDY…
Pteromonas_lac_22135	MSALGIAIQTLEGEPAFLARTGYIGTQNYIELLKQFATEMKKRRAVAGTFSVYNTMYFFIILIHVLYRMMRPEDSFSAGTYNSIILNNSVRLTYTVPGDFYVVIFDTPESNPFHSINLAEDVKSLLAAASKDSFKIADLKQRYSRVFLGLTRILYGLTGNDILEGDILDVSITKKSMKDVIEEGLFNNNRLLHETKQNRDDFADLELLFQMSISFSNDDHKAIDALPYISAPTLSSLYDFDAPPKPIKKVVETAKPKIKEAPKLKKVEQDEEEPDEEDDTGVDGFAAEMEGGDEDDGFAAGDDDGFGRDTGGGGDAFDVGDLGLDLGGDDGFGTAAGDDDGFGATGDDDGFGAGGDDDGFGGGDDGFGDTGDDDGFGAAGDDDGFGGSSAAASGGLDDF…
AtTCUP_NP_200555.1	MSCLALALQPANGSDILLQTREWFPPARALIALSYFRQMRQALASSKQQHQQQSNQKQNQASSSSSSSSSVADPDDATAAEFVGDDPLAASNGQVIVGVESKYRVVYRLVNSIYILGVTVADHDNSINVFECIHIVNQAVSVIVTACRGVEVTPEKLGRKYAEVYMALDIVLRGVSNIRLAAMLGAMHGDGIAKMVHSALDTENKIRGADSWMAVESHAAEHQASVNAFSNARFELPPETVAAGDEFAASLAPVVPESEQLKEEPEPENKDPFAASETINKEKELVGGFKKTKDPSSTDLTLALAGLEVTTLPPAEATQSTHINVEGFEGQYGGIEFSNEQATIGETFESFSDAWGGGLDPSEFMGPKKIQKKEGLGGLELLHTSDPKAVEGKDGVNID…
DdTCUP_XP_629998.1	MTIVGLVIQQHDGTILFQNVREYLSLDKAHLAAKAFKNQISSYDENFITKGSISHLTGSVVVLNMYRVYYMILNELFILAISQANDNPFEGSIYLARAKRVLWSVSKDFTTTQINKKYTEVYFALERVLFGEDGVEVLSQKISEVSPHQPPHYNTHHHTSTPSVAPSFITGGSTTPPPITIFGRLIEPNQSNSLSNSISNSNSNNNNNNNNDSININSINSNIYQTTVPLTLSNVLNSSNFNNNNNNNNNNNNNNNNSNNSLNNSNSNSNIISPSSSSGNLSSFNNNNNNEEYNNYNNNYNSLDNSYSLQFESLMRLEQSNIPEKIFTQPNTLPKIDKHIYDPPQTIKWGNPSVSHIGSSASSTRVTNRIMFTLRHPNAGKEAKEKEKEKENEFKEQQE…
Blastocystis_hominis_TCUP_XP_012895021.1	MGVIAICIVSLRGEIGCIVKSSLVSYHRISSLLRSFSDTMEDIRISCRSANRSVLGGKQIEDVFPIAQPIPMVVGAYRLLYQLINDFYIVVVDLDHHSPFLAMDVLSKVREVIYQVMKGNPEYKLVEMNKIVFYYAFRRCINGMEGLSVLDTPLRQIRLANDPLFSEYTTDNTLYDINDINHEREISHELQDYRLDAWDAVLQMDCRLPAEIKRIAKQDQKKEPYDEFFDVTTELPNHLVPATAVTPMAELIVDESFEAGPAMQRLTAVESALGATLTPQDFAAFRAEPLLPASAAVCRPLGLDAEGREKEAEAEDAAGAAEEKEEEDVELAVGAAEPIAVGVPAPNAGGRAVNVDTGSEVKTADANVAAVPAAPTAPAGKEAVGEEAEAEELNVVQVS…

### Sheet: TPLATE
header	sequence
T_trahens_XP_013757478.1_TPLATE	MSEAQAAAAVATAMANGSASGGAVGGASGGSPLAIAAALRRASPQRGLSGPGDGPAGAPPPDMPEAESLMVVRLAWEVLFTFAAVVACALDVDTASPMHTVLALRALPRLPQAVVADLLDRHLARALAALVHPSLLVRAAAVDSLAAAALVTVDAEMQSEIWTSIAERVFDTDDKVAARAFAALAQLITTAPMSNAASKVALVLLRRYELALQRFSHLKFGPRTSAVVALAFAAQHAARLLAADEAVAVGAEHMDSQAVLVYELVETHLLPLLKCGDVALVYEVGTRVVALAQGVEMQALWTLQVVLAWLDVLLVGSATAAFPRLLADIVSLVHVVDSRYLLRVMIKILKAVQALGCAGDRLRAASLVFASVLEQTAASKLKAAATPGGTGSGSHSLAA…
H_album_EFA76832.1_TPLATE	MRHVAVNTLAYLADTISRAAGTPMWPSSDVPKLSVAKPRLSTPQNIVANLVEHFLGLLGSTNDALVFAVGKAVLDLLLTQANQHNDTWIQPVLTAFVGLLRREGMTLNPLPILLAIMGVLPMLNDDLLLATLIRIFPSIKTITDSNQRVSYLIRTFELLIDRHVITSGKSNLFTPLMTDNVLISTFQDDSSSFREEIVVSMVASHHNILSKYLQEENVNSNSNSNSSSNNNSSSLSSSSTSLSTSGSSLSNATALFHLHQIALSISEICLKCVLWAGERLSAHEYCIRFVDWLCRVTLPTTTTTTSSSSSAAASDPTTTATATNAQKLVSLLRSDLLEQIPKIPSDYICLQSIFLLALHLLKSSANKVYEQSDSILLINTLRARFLYLDNQPKFTQFNG…
G_theta_jgi|Guith1|137731|fgenesh2_pg.27_#_86_TPLATE	MLAAAIAGAREPHRQGEMLMYIIRESSTHSSPLSSTAPLLLPAVLEHCIRSSSSNTLVRRLAYSFILGCGVYVGEEWDMVFDMITRDAQNDDVELCLCALECITVIPAEVTLKRLAEVVPLLRDTVQSSIQDVRKVSIDVIVHVMMLDWSPQALETMIELGKMMSSSLQDDSDLVFCATAESLERVCAEAITRQGLTVGKVIPDSFEYVFHGQTPATLTVSPWGVPESSRRAPRVGGPDLLASQILSVLQREILEISERFHSLPQAYRHRCVRFLVTVISSTVLCDLGETKHNEEYHHKSSERIEFFLDHFFLPSACSLDSALALESCRAILELSRFNGATKFEWIKSVVEGCLMILQRRESSLGSERAMKLLLVAVRLLPSDAIVRVCPNVLREINEV…
C_reinhardtii_Cre12.g497900_TPLATE	MPASDLAERLVVGQLSELLAPCLSAEAAIVRSAAVTALPSVLLMPEVQQAAAGSQGLANAYEGLWDSVSDALLDERPFVVGLAASAVAQLLAWGSGDAAAASAFSGAAGGEDGPAADATAAATAAIATSAGFMMCRVADRASQRLAAALGPVLEMCSLVPAAGQVAVCDLLLALVQRVLAQVLRAAAGDATALPPPPTGVPVPNLATLVSSAAAYLASLQQAGDAAARTEACGAVLSLAADLAAAGPPAAAAAAGLPAAQVLDAVQALLALKEREYMEAGLADMCEVVVAALPALLPPARAQVLQRLWPLAGRINDVPRRARIFASAWNAAVAAEMETRTAGTAAAAASPPKPAAPPSVSASSDPMSMLAGLAAGAATAAGSPEAAGLVTEVPASVSVA…
P_patens_Pp3c10_18980V3_TPLATE	MDHVFAGIRTELASNDGVRQANALLLALQQAASGKDISSIASSACDEVIASPASAVCKKLAFDLVRCTRLTAEQWEVVCRGILNDFDFPDSDVTAAAVSFISAIPSWRLGNFIIDCSDKISNCILSDNPNLRYAIIETLGCLLARDDLVNLCVSSAPLLEKVSLWWRQLGETMLHPYDAVARIAYEGVGRLFLEFSTKRMSRLAGDKLVPTEDAVAIRSGWVAAMCRFVWEKADLLRARAKVLTLESFRSSVYPLVFSAKAVATGMVEEMEMLSGNHVRSRRAVMQRDNAENILGISDVVSHLMPYLFVLDPALVYEVSVNLLSLADVPGGKPEWASAPITALLTLWDRQEFNAGRESIVRAVVKNLQLLDLHLQVSLFKRLLLMVRNLRVEADRMHAL…
P_patens_Pp3c2_2820V3_TPLATE	MDHVFASIRAELASNDGIRQAQALLLALQHAAGGKDISSIASAACEQIIASPASAVCKKLAFDLIRCTRLTADQWEVVCRGIQNDFNFPDSDVTAAAVSFLSAIPSWWFGKFITDISKEISNCLVHDNPNLRYAIVETLGCLLARDDVVNLCVTTPALLERVGGWWRQIGESMLHPSDAVARIASEGVGRLFLEFSTKKLSRLAGDKLAPSEDSLAIRASWVVAMCRFVWEKRDLLMARSKVLTTDSFRATVFPLVFSAKAVATRMVEDMQKLSGYRGTPRVAVEQRDFRNAEHILGISDVVSHLMPYLFVLDPALLYEVSVNLLSLADVPGGKPEWASAPITALLTLWDRQEFNAGRESIVRAVVKNLQLLDLHLQVSLFKRLLLMVRNLRVEADRMH…
P_patens_Pp3c14_16610V3_TPLATE	MDHVFASIKTELASNDGLRQSQALLLVLQHAAAGKDVSCTATIACDEIIASPASAVCKKLAFDLIRCTRLTAEQWEVVCRGILNDFDFPDSDVTAAAVSFMSAIPSWRLGKFITDCSREISNCIVHDNPNLRYAIVETLGCLLARDDVVNLCVTSAALLDRVAVWWRQIGECMLHPSDAVSRIAYEGVGRLFLEFSTKKLSRLAGDKLVPSEDSLAIRAGWVVAMCRFVWEKRDILMARSKVLTIESFRSSVFPLVFSAKAVATRMMEDMQVLSGLLGTPRAALEERDFRNAEHILGISDVVSHLTPYLFVLDPALVYEVSINLLSLADVPGGKPEWASAPITALLTLWDRQEFNAGRESIVRSVVKNLQLLDLHLQVSLFKRLLLMVRNLRVEADRMH…
V_carteri_TPLATE_Vocar20013856m	MPVMALSSAEVSTQANILIGILGAASSGNDVSHTAPELLQDLLSKPAANPHLRKLAYEVCRHANLTETDYWKLWESIASDVNNGDPEVVAAALRSLACLPSSQLADRLVVGQLSELLKPCLAAEAAVVRAAAVLALSRVLLLLEVQQAAASSAGLANAYEVLWDEVMDSLLDERPFVVGQAAAAASQLLAYGIAGGVGGFSGVYDAGGATAAGAYGDSSSLTSFMLSRIADRAALRLSAALGPVLEMCSMVPGPGQVVVCELLLALTRRLLTHPLRAAAVGAVPWPPPAGVLVPNLASLVTSVAAYLANQMQSGDAAARAEACGTVLELAADLTAAGPAAGGAAAGLPQGLILGAVDALMQLREREFVEAGLGDICETLADALPALLPAARADVLRKLW…
D_purpureum_XP_003286721.1_TPLATE	MEIEIHDDLNSTDSFKQHNAFAKLNQFWINQGRDPTIFFNSIIRLIQESDNKTTRILCYNVLKSCKCTVTEWSLAIPLLVKDLHSDDSEVVINILKAIPHISSIFTELLLTGNADFGPLVRHQNQSVRRTALDTLTSLLFYRKAILQSYKSFVSTGWELIVDRLLEEPIPSVYQSSFNAVSTLFSEISRSVSHSDELDNSTQKRQVLSYYADWICSKLIDHFDLLLNRAQHVDINQRHVTINTLTYLVDTISRLAGAPHWPNSDAPKLVQKNTGKHLSSPQNIVSILVNYYLTQLESSNDSLVFAAGKAILDLLLTQQNQHNESWINPVLTAFIGLLRREGIHLNPLPILLAIMAVLPMLGDDLLFCTLIKIFPSIKTISDSNQRVSYLIRTFELIIDR…
N_gruberi_XP_002675144.1_TPLATE	MELENISIAAELSSSDPTKQTNALLILHRLYTAGKDIQNYVSTVINAVLVKTSDPLVKKLCYQLIKGCAITSRHDWNFVMKVVVDDMTNSSANPDLCVWAFRTVVGLCGISTQLQEFFVKNRRQIEECLFKYGYDHVRIAALHFLKCLAISLRQSETLRSTAFQQNTSESSTAKYFSDWVIKSIKDDNQEIAFVGFEVLREFICGDCARHLHAESLPISVTKESMQWIAAMKPHFTILLSRLKCMDVRRRYPALRPITFISLYLQDEYSHQQLLDRSNSSFDNVMISVTNVLRPMLQSVECATVLETAHCILLTAMDSSMTSDLTACTNNLIDDATNAYLGLLYREESSFFYDDLMKDICSVLNTVRDKYTVCVKLVEHILKVSDNVNRMYILSSVVRT…
Pteromonas_lac_00805_TPLATE	MILDVYDMIEYLGSTDIDTKVGTLFDIIEAMTEGELIPFLLVDAVGEAAFAPKAPQIFRQLGYDILSNSAINGNENAAKLIIAAAKQDLPGTDEKSNLAVAALSALNNLSFRTIAEWIRNLRPELVKKLTHHENASIRSHTIKNLGEMALKTLLVVQSTNLKYMPFESQGERTAATQDCKDHSLEIITAIFDMKFDKDMDVQREVFAMLNTIYDEYNYSCFSNLGREVGYYQSKEAKLFEESNVRILEPIITYLEKRLLPQIITITYSCRSLTDERTAEAITLGSNVIELALKTNTAGGRSVIDSLLTLEHTQTPSMLSFQEIVIQWVENTLQPLLYSTNPSVVYAACEGIVKLLPYDLLSSFTLQYSTQAFNALLNLAILPYQNVRSQLSGLIVKCIE…
AtTPLATE_NP_186827.2	MDILFAQIQADLRSNDALRQSSALLQALQQSAAGRDISVIAKSAVEEIVASPASAVCKKLAFDLIRSTRLTPDLWDTVCSGVKTDLHFPDPDVTAAAVSILAALPAFSLPKLISDCSSEIASCFDSPSDNLRFSITETLGCILARDDLVTLCENNVGLLDKVSNWWARIGQNMLDKSDAVSKVAFESVGRLFQEFDSKRMSRLAGDKLVDSENSLAIRSKWVSSMVDIVWRKRSALMARSLVLPVETFRATVFPLVFAVKAVASGSVEVIRQLSKASSAAAAANATVVDSNAEKLVGVSDLVTHLAPFLASSLDPALIFEVGINMLYLADVAGGKPEWASQSIIAILTLWDRQEFSSARESIVRAVVTNLHLLDLHMQVSLFRRLLLMVRNLRAESDRM…
DdTPLATE_XP_639969.1	MEIEIYDELNSSDSLKQINGLSKLNQFWINQGRDPTLFFTSIIKLISETDNKTTRILCYSILKSCKCTPSDWSLAIPLLVKDLNSDDNEVVISILKTLPHISSIFTELLMMGNADFGPLVRHGNPSVRKTALDTLTSLLFYRKSILQSYKSFVSTGWELIVDRILEEPIPMVYQSSFSAISSLFSEISRSVSHSDELDNSVQKRQVLSYYADWISLKLIDHFDLLLNRAQHIDINQRHSTVNTLTYLVDTISRSSGTPFWPTSFDNNNNNNNNQQINNNNNNNNNNNNNNNNNNNNNNNNNNNNNQNNLINGISSMNLSSITGTTTTTTTTGNSPITSPTSPTSIIANTASSNKTKQISSPQNIVSILVEYFLSQLDSSNDSLVFAVGKAILDLLLTQQ…
Blastocystis_sp_TPLATE_OAO17754.1	MSVDALYVRAYLMDSDVGEEDKITALVTYGIDRKQGSPTIKMLSYEILGSIACDGDQKASEAIMENVKTDIAGISCFAPLDWVGNNGEVVYAALDALNSLTGSFLVEFVRTIDLDKIVRSSLNNSYPMVRKEADAAYDSSRGRTEMIQETLTKCREVIRCVAESLYDPDVRVVAECCKSLLMFIEENNKHIFSAIDEGFNYHTSEEAKETLMISPSLVWDLIPEVGELLLAQTYSIAERIHQAEGLEASYMIEAVSEALLLALYFNECAGYEWTPRVIRLEHMTTPQNVACDEVASYWVRSVLSGFLCSGEPETMFMAAKYTVLLARYKLLSLNKQAWACAAFVALLRVMQSSYGVIDSASIAALMIEAIQFVPKEFYFPASDSLVLNLHGQTGIPSTR…

### Sheet: TSAUCER
header	sequence
A_castellanii_XP_004354064.1_TPLATE	METASALAPPSGGSLSSVTSGILAAGQQLCHNLYLQSKQPMAYHQIEAALIEQTSKGKKASTAKVVEALRGLSFYTPDEQLIDVLLNVLAQHEDRKIAGAVYHFLSSAPQQLRSDGLTNEAKHTSVGRRALALRTLATLAPSDNKTIDDFLVDAISNVVLKEEEVDPQKTSRRTFRRHKTETSETERPLDQAGALLAARYRFGNTRPLIPVAIRGMFCDDPVGARHAIALCLQLAALYPVEVAEGVKDFLPQNVMRTPRPAVITATSFPGDRPNLSDTFARALFVRVCGRLAQSTEVSKDVGEAFFQALCQSVADLNERVAFEAVAALCAFPWSRISAACVLPIADEYGYKPSGKLPLAQAVVTRIVQALSDPTRSAVALHAACRTARLFARARIINSS…
E_silicosus_Ec-14_006320.1_TSAUCER2	MPPVPVLARNLPPHSPQSLSRKSSWKHSLRGVGTRSRTGSDAGDDAESTAAGSVKMGKLGGLGGGVGGGEKDNSQGYAIGSYELVNKPRAYWTVAAEVVAKGATMPKKRLVPLLRELCIRIGDYTVCDGAFFGALLVILRSAKEGDWDGKAVRLVHFFVRGMVTVQGDTEGRVLGSHWEGRGISPRQIIDAIECFRQESEHRSSVRQIPAFHTVATLCQLASVSGVGGQPSPVEVLRETTLTPLRSLQAQERPERGGKTKGRALRQRQEAFEESLQVSAAIFSAIRRCPALARDQSILPPVLLGCCSENHLAARHAFAILADLAMKSPDVVSQTLLSKAMLVPTTVGMLQAPGGLASAGGEPNLADSLACVYYLRAIKALAFAGALDDTMRLDMYRTMV…
E_silicosus_Ec-14_006320.2_TSAUCER1	MGRFRPTLSKRHACASRQHAQHSTRMDRVPLLVSLYLPQPPHLQKLCIRIGDYTVCDGAFFGALLVILRSAKEGDWDGKAVRLVHFFVRGMVTVQGDTEGRVLGSHWEGRGISPRQIIDAIECFRQESEHRSSVRQIPAFHTVATLCQLASVSGVGGQPSPVEVLRETTLTPLRSLQAQERPERGGKTKGRALRQRQEAFEESLQVSAAIFSAIRRCPALARDQSILPPVLLGCCSENHLAARHAFAILADLAMKSPDVVSQTLLSKAMLVPTTVGMLQAPGGLASAGGEPNLADSLACVYYLRAIKALAFAGALDDTMRLDMYRTMVSSVSDARHRVALEAMQCLLDHPRAWELLVNAQRESRDADIFRRVVDRIKVCVEEATAPATAAAAATAAHDG…
T_trahens_XP_013757815.1_TSAUCER	MSRGEDGGLRQTNQYLAGRLPVSANAARFHLLELSDALLVESSSPDAVSSASQLGTLGAVPVAGLGLAHGSDHGRGGGDVDGGGTGEAQGGGKADRGEMTAGGSLAEVDASGADAVAVSAIPIALADDEALKRLGSSKINAALKGGLMYPEIVVETPRFAAAVVAALAAVSDKKALRALYALLPPLARQLSSMQLLASLIRTAVAELDAPSLTRRLWGIRMTTSVLRSLQRRIEIADNASALLASALDGVAPDDAAHFAAELEELVILGAHGGRLPISARSRVSDSMRVLVEGHAPQFLSWLVGLVGSLDDRSQKKGSRLRHMFGRSSKLEPALLQAHAFTALGLVFPRAIEGYPPLVAGLASDSPDVIRASLHALRPFAQSSPSALLGSMQRFLQGKM…
H_album_EFA80191.1_TSAUCER	MSDHHHHSNGSGLSDKDLFETRCLSQYLQSKIPTNYDSLKQSLRDATDKKNSSKIQTSLQNLTYYKVEKDILDTLLSIISMTDDKKILKLAYYFLVEISAYRTQINNSAEIKNMITIFTKEMNHKDISRKVVSLKTTAMLAPNDSLVDSNIMEVISGILRKVGEDPDKVQKKKGFFSKVSDLGRERALLQYACFVACRNRFKNNPSLFMPIVEGIKCTDQVGARHAVQLTLDYAKENVSTVAATIKRFLPLLKANKGKEAVALIDPFARRSFIALCGLIAKQSSPADSKDFFQNICQSVMDSHTAVWCCAINTLCKFPWKTLESGTIEPISTTDNDTPSYYDPIGNVTPLLVGISNRIKTGFAVHISSHATQQSVPFTHMACKLINSLSQSYVKHQYPK…
C_reinhardtii_Cre08.g384864.t1.2_TSAUCER	MAPAPAKGSGPGPAEPLDPTPTLNNFMRTTLGKAEGGTYADQLQALTAIKTYDEKQADVVLRLLSRLLQYGHLNIASVQLALQVLPVEIARDERSLMRIVRYLVHLGLGDGAAGTPLPVPPQAAGSTLAKAVDRLGLEVLVAAWSDLGQERASFGRKSAALRALAGVTRASLTSRPEDGTYVQGLYETLRGLLDKMDSLRAGRRGLAHFISQAQGNKKKNAIADIRQRAEMWGLMRCAFAAARVALPRSGLYKVAQRSLSALGSSDPVCARHALALASLVARDPQGAGSFIAAVEPLLRNNVEAAKRTGALHLGIMPVKRGGGEGGDAAADTESHLNLRDTWARVYLARACAAVIQSGHIAGDVSGRGAVFWQALLLLAVADPAERVSLEAIRALFGAP…
P_patens_Pp3c15_18470_TSAUCER	MAQEPGASLMDLITSDPPPPGNPTFPPLGKPERSSKNVPPRKSNVQMTPELLSSIKTSVPGKTGLGLPKQKKPVSYSHLARSLQELSTSADQKAAAKQLVHQVFPKLAVYSSVDPSLAPALLALHKSSEDRSVLRYVYYFFARLLAESGAQGVTSGGGLPTPNWDALADLNLAGGTVVTRAEVVPQIIAQLTAEAAMSDPLLHPRRIAALKALSFAPTSSNDVLANLYGIVFGILDKVADAGKLKRKKGMFGRQSVDKESALRSNLQYAALSTLRRLPLDSGNPAFLHRAVQGIACADPVGVRHALSVVTELATKDTTAVAMAVAKVSLNGGSLQEVLQIHDVLARVYLARLCYILSRAKVLDERPEVRTQFTTILYQLLLDPSERVCFEAVSCILGKF…
M_pusillaCCMP1545_39549_TPLATE	MAAPAPVRPPGPSAYVSARLGGVPAPEELERELVDLTASDAHKTHKHATKDLLARTLPRVASHGATSTSAIPTLLSLLSPDGAVSERYAIRYAYYLVQRACEHYGRALPDADADAIVTALAKDASERKGARQILATRALSSAARAGVRGASDAVDSACAAAIERFAVGKDPKGGSKKKIIFKGGAVNAGARAALGAKRRILLRYSASQPIDLNALPTPVALATAVTIGDPIAARHALSTASAVASAAEPAAAHANLARALLPALNATVADVEHWKQAATEYKNAVDADDKNAAAKAKRALGKERSGAAVYAETPATAAALARLCGTLRARALAERNGNGNDPDAPPDACSRACEIILAAIMKHDGLGGGGGGGGESGGGGGGDAKSPSPMKSPSKASSS…
V_carteri_Vocar.0008s0102.1.p_TSAUCER	MHTVLSRPPPPFVLPLPLQVGSSPSLSDVSERGAVFWQALVLLAVADPSERVALEAIRAMFGAPYPRATTAAAMRAPGAGTRISVASSPVEVEAESSQSKILGASWHLVMTQALEQPPVTDAAAGGAAAAAAAAADSGIFGRIARRLLRCLQSRSQSLVCGAARAAAVLAESRAWFHSLSGGHGHEAEPEGVRRWMRSLQGFLLMLAGDDNVSGCERAAALEALIWSQGIDQPPTVSPGLMLRAASHGGFTAAPIARYTFADPWPSWLLAEMLGVLARRLRCTAGMPAELVLELAGALAAGSPSGMPREALQTLWDLAPGPLAARAALQLLSAPLPPLCQPPASAAVEVKSIAAQAEMAFYHLKAMAACWLGEHVNSIAGEYAWKSWETKMGPAADAAA…
N_gruberi_XP_002677398.1_TSAUCER	MPNNKTEENLLDFDDDMLTPVSTHHHQPQAFHQPTASSDMGTPQLQQPHLASVRGESFSVSTPTSIPENTNFVQLKKFVELTSGNQQHLLENDNTKIISPLIHTKLLQRKVLDFLKELDLYMSESQDIKKLNASKISKVLDEVSLYFATENMVDEKLPYHVSVSLAIDGDRISSTMSTLLNRLISLIGSEDKRIIALVHYMLSEINLPREVREKVLAALKSEFKSTENSCTRAYCIRSIDRICRSSYPSRKDAAGHVKDLFEMVQKVIKDLGKENSFSSKKGFISKLFKDTDKEEKIYLLRTCLQIVKNNINDPVLTKGILENIIMSSRNKSADCARDALTVISGLIPINPVSTLFAFSSSIPHFEANNDKKKASAAKNIIYSKLKELKQDKKTEVLPT…
D_purpureum_XP_003291898.1_TSAUCER	MESGGNVDNISNGIGGGSNYGSYSAGSPLPLPNLQDLFSIDTKCQSQYLQSKISTNYDSVKQSLKEATEKKNSSKIYTSLQNLTYYKIEKDLLETILQIINITDDKKTLRLAYYFLGEISQYKHLINNSAEIKNIQTIFNKEMQHKDISRKVVSLKTTALVAPNDVLVDSNILETISGILRKVGEDVDKTQKKKGFFSRATSDLGRERSLLQYSCFVACRNRFKNNPTLFMPIVEGIKCSDPVGARHSVSLTFDYALENPSTVSATTKRFIPLLKANKGKEAVYLVDPFARRNFIKLCGHLGTTPENKDFFQSICQSVMDSHLSVSFWAISTLCKFSWPTLESAHIEAIQYDAEMPHYESLAFQCSLVVGICNKMKAGFSIHSAGASSSSSSVIGGSSI…
Pteromonas_lac_01585	MYASFLPFLIKGSTVPFHNGESAYQALAAIYNISRFDPNSVGTLLKPILLSSTTPDRKVNVETSFATVYYYKICLNICFSNYPPLQKKYYPELIRGLTSDSKRARLEVANSLLNFRWDRLECTNSKGKESNQPGQSIIIILIIIITLIALLPTIITTIFKDLNEAVNNDNRPEIQSLVRYIERLGRARVVAGIEPSSVVLDELFKVVEYLNAMIINLNYPLSLRLRAISAVVWLLPAPNESRSREFVDSFVDSCSVLNITPEEVTLILNVINARVSMTASLAGMGIQIAGEWFKKDSTALQPEAMISLWDSSCKAAPQPILEYLYTLLDTDLNTPNRLPILRLQIAGMWFLGEHACELCQDKEQKSSAAGNGISCIGNFPLLSIVLRLESIAKTGTWLA…
AtTSAUCER_NP_001189515.1	MAESSGTTLMDLISADPTPVPAQSTSSSASSTASQPTSASASSSSHLHHPMSTKTTLGEKKSKRATLMQIQNDTISVAKAALNPVKANIMPQRQRQKKKPVSYSQLARSIHELAATLDQKSSQKQLVNHVFPKLAVYNSVDPSLAPSLLMLNQQCEDRNVLRYVYYYLARILSDTGMTPGGGIPTPNWDALADIDAGGGVTRADVVPRIVNQLTNEATNSEFEFHARRLQALKALTYSPSGNSELLSKLYEIVFGILEKVGDVPHKRKKGVFGTKGGDKESIMRSNLQYAAMSALRRLPLDPGNPLFLHRAAQGVFFADPVAVRHSLEILSELATRDPYTVAMTLEKLASPTGALQDILHMNDVLARVSLARLCHSISRARALDERPDIRSQFNSILYQ…
DdTSAUCER_XP_640471.1	MSELSESGSYNSYNSLSAGSPLPLQEIFNGAETKCQSHYLQSRINTNYEQVKQQLKESAEKKNSSKIYSSLQHLTYYKVEKDLLETILRIIDITDDKKTLRLAYYFLGEISQFKHLINNSTEIKNITTIFNKEMQHKDISRKVVSLKTTASVAPNDVLIDANILDVISGILRKVGEDPDKTQKKKGFFTRATTDLGRERSLLQYSCFVACRNRYKNNPSLFMPIVEGIKCVDPVGARHAVSLTLNYALENPSTVAATTKRFIPLLKANKGKEAVYLVDPFARRNFIKLCGHLAATPSPIGNVITMENKDFFQSLCQSVMDAHLSVAFYAINVLSRFSWPTLESAHIDAIQFDSELPHFESLAFQTSLIVGICNKMRIGFNTYSIGAYSNYSMQHGHHHL…
Blastocystis_hominis_TSAUCER_XP_012898442.1	MTKYLHKADYQLIDTVLQHILVLVYLKCGILNDDNKVVNLIHLFCVHCANSVSQEQCAAYANQLLAETEQTYSARALSALKASCVLLKVSGNNNALKDLLLRSVNDAKTGSSYLSSCLPELFCILHYSNLDCAELDDIITWGFSSQDVGVLRHCLGMLLSLFEVDPTRAQRLLGSVLNDQALAKLISEDGIASVCSIRCCWALYKATKSANVLTYLASMACQGVVASRMLAMELLSLLPYEVLSTLPSTTSTNKDSRAADWRRAVGLTQSIAETVRDWLLAYKNQNDNVGLMAVARVLINLAQCLTTHFGSRNRIDGSAELQATQQALNTIYTTLVAFKTSNSVYLQSTLLKASIWLVDPPTAETQSVYVDLVRRTRELRLPVEVADEVLQQLAGRALK…

### Sheet: TSPOON
header	sequence
A_castellanii_XP_004337824.1_TSPOON	MFIHSIFIIKPADQNILYSRHFVAEANSEEADEWQEALYNATAVTWTQLKPEEHLIAVVHNKLVVYTLVGEVLIFVAGQENNADELGLSDVLQAIVNVLNELGKKKGKLVTEEGILSQYAKVCMSLNSIVQANGVVNLLDVEEIRGTVNLKPEEVRAKKLQREQKELKKLPRPPPPAFPLLDCFEKQNAAAAAAKSQPEP
E_silicosus_Ec-28_000320.1_TSPOON	MNSVLICNPDGKLLLSRYFEAQSHGSECAFEPSSGGEHTAAGSLRDTAKGRSSTLSEVLGQTRHLWTKGTSECPQVARAKGGLIIVFGAVEDLLLFLCGSGECDELTLADMLATLAKVIVALCRQGGKHQRATETAFLSSNGTSSIYSKACLVIDEMIPGGILESLDSDAILSSIKLQKPTSAAPVAGSKKGR
P_sojae_jgi|Physo3|482095|e_gw1.2.13264.1_TSPOON	MLHSLICCNEANYVLLSRYFQPELTLEARRTYEAQLALICKQMPELWGNRQGKKDADPVPSQLLVCESQFVVARHVGELRLMLSGNEEYDELILDEIMGVLQAVLTTQLDKKLTEASLLANYAKVVVALDEMVQQGHLENADEASIDQMIKLKPYPSK
H_album_EFA77406.1_TSPOON	MINSITITNLNGNVIFSKYYNTTIEEKQLEFEKSLYQLTKDEWIYAKSERHLVADIGGSIVVYTNIGDLMIFLVGSSDVYDELSLSDVMHPISECIKDVCKKKGVTELYLIEQIPKFVLYLDEVIQRGHLDQIQFESISNYSLLKHDKKETV
C_reinhardtii_Cre12.g561200.t1.1_TSPOON	MMDIGRLHCFVVATKGGDVLYERFWDRFTELEKAEIRAAFSTASGNVRLQYDDQDFIAPYKTARFAFIPSADTVFYLMGSGEYDELGLVEILRVIISVLKDVLGKAPSAALLLDKYARLCLVVDEVINEGLLEAVDKEAIKKGIKGKAPWE
P_patens_Pp3c18_11860V3.1.p_TSPOON	MILCVLFTNRAGNVLLERFHGLPAEERLHWRSFLVKLTAENLKTARDDEVFVASHKSVFIVYTVIGDICIFAVGKEVYDELALMEVLNAVTSSVKEVCRKDPSERLFLEKYGKVCLCLDEIISQGALEHTDKDRIRRLTRLKPLAE
M_pusillaCCMP1545_57529_TSPOON	MPIGRVLCVIITSATGHVIIERFYDRLGEKDQMRWRERLNEASSSSVGVGGSAKLSVDESDRVAEACGTSRHEDECLAWIRVGNVRFYAVGSGEYDELARASLLPIPPDNRDSVSFFKTATATVLASRDQPRSLRPLLAVAEVLQALVTSTKGTVKKGGLDDERLFAQYGMLCLALDEIVSDGVVDAIDWDTARRGTKLKMSETHE
V_carteri_Vocar.0001s1028.1.p_TSPOON	MDVGRIHCFLVATRGGDVIYERFFDRFTELEKAEIRAAFSAASSNVRMPPDQEQDFIAPYKLTRFAFVPVADTVFYLLGSGEYDEVGLVEVLRVIIQVLKDVLGKAPSSGLLLEKYAKLALVVDEVINEGLLEAVDKEAIKKGIKGKAAWE
N_gruberi_XP_002673133.1_TSPOON	MLDGVIITDDFFKVLFARKSPTILSALSTSFQQKQLSESDDVGLLGSFSKPTSYSPKKRSSMSTTMMMAQKSGGSFVGSEAALTSSIVNNDFKNQNIAWADTIVDYVRRVNKGSVPQPDGFFKVFSFMNERMIVFTRIQSVLFFVVGDEDHGELALREACKGVMEGCKAVCRKTPEDADTVIRNYGKICTLVDDILQEDGLGIGAFNSDGSTEVKRIEELTD
D_purpureum_XP_003287313.1_TSPOON	MINNLLITNLNGNSVFSKYYNNLNEEKQSEYEKLLYQFTKEEWGNAKNEKHLVTEFSGYITVFTGVGDLMLFLCGSDEYDELALSDILIPIVESLKDICKKKGVTEAYFIEQIPKFILYLDEIIQRGHLDQVQLESIQNYFALKHDQPLKKDNV
Pteromonas_lac_29295	MDFDFFDVAAPAAGGPPPPPDAGGDKPKGRKKIITNKPAAAAKKKPKKAVGGAKGKKKVVKKGKAGASAGASGNNDVDDFLGDLDLGGGAVPAAGGDDLGMDDFFGGGGGNDNGGDDDNEDEDDVDEEEEEAPTPKKGKKNKNGAVSIDDADFGFDLDDLKGSVSSKKGGKKKKKGGDIDDIDLDLDDLAISEGGSKKKDKKKKGGATNIDDLDLQGSITSALAVEKKKISNLDELDFTGAVKVKEGALDDFLGPGGDLTESTSGALDSNNGVSYMETSGCNEPEMQKLGKDKIQGFYISDDQGKLLFHREYMKQKKRGDEIDPEHGFYEQVKTVTQPLWQDSVSSYQATVIKEYPVVFGTLNGYIMYLVGSGMYDEIFCQFILGEIVTLISQLGVKKF…
AtTSPOON_NP_172989.1	MILAVLFANSVGNVLIERFNGVPAEERLHWRSFLVKLGADNLKGVKNEELLVACHKSVYIVYTMLGDVSIFLVGKDEYDELALAETIYIITAAVKDVCGKPPTERVFLDKYGRICLCLDEIVWNGLLENTDKDRIKRLIRLKPPSEV
Dd_TSPOON_DDB0350236	MINSLLITNNNGNIVFSKYYSNINDEKQSEYEKLLYQFTKDEWVNSKNEKHLVTEFSGYITVFTNVGDLMLFLCGSEEMDELALSDVFFPIIESLKDICKKKGVTEQNFIEQIPKFILYLDEIIQRGHLDQVQLESIQNYSSLKHDQPIKKDNV
Blastocystis_sp_TSPOON_XP_014526892.1	MWKTSHSDFEYIAQILVAMIKFFLLVNKIGQTRLAKYYEFMDLNERVLLEGECVRKCLGVKDTSSNVVELRQYKLIFRRYASLYFIVGLDINGDDNEMGIYEFIHCYVETLNAVFGNVCELDIMFNLDRSHFILDEMVANGEVVDVNRQNILRPLTLMEKARNKC
D_discoideum_DDB_G0350235_TSPOON	MINSLLITNNNGNIVFSKYYSNINDEKQSEYEKLLYQFTKDEWVNSKNEKHLVTEFSGYITVFTNVGDLMLFLCGSEEMDELALSDVFFPIIESLKDICKKKGVTEQNFIEQIPKFILYLDEIIQRGHLDQVQLESIQNYSSLKHDQPIKKDNV

### Sheet: TTRAY1
header	sequence
V_carteri_XP_002948805.1_TTRAY1	MNKEQGGPSFLRLQVCQTLDVSSVVPAPATTLIRGLYPKCVCFHPSKPLIAVGVSGYMAVYDLQTNTRLGRVDLKSVPVEMAFAPDGSVIIAVVQDWILYSVSTTSWKARPVVPRRAKMDKPLESCLLAVAPGHNPYIYFCRYAKDTLRLANLPTRAGMGAVVDHHSHHASSGGAGGGGERERSDRGGWGTRVKLDVQKAILGLACHHIDAQVLVLTADGQLRSYAIAAGSGDVLAPLYTVQASRAGGAFTVLEAPGRTTPTVVLSNRVPGHYSTIGMGVCRAHQTLLVFGHNEMGRVRCSSYRLVLRGAAGGTLIARVSRVEPQDITSLMDLGRRTKAALAGAMTAGPLNNTAIGSPGSMMTTTTTTTVAAAAAAVSSSCQGLWALTPAWSHDVSSSC…
T_thermophila_TTHERM_00455260_TTRAY1	MNSLYLKSENAITFCMHTEKMHIFYLKECEQSKHLIVIEEDLLSNGLVNSFVVPKGRNIEAAGYILQFNKKSGYLMLSYPPCRFVIWNVNTQETILFTETRGKNPYFINNFTFNDSSRVLFFSAVGQRNVYCSALVEDNNTFSFQKNTKLQLPKKIVVLDLKCQPNDKRLLAACSDGIIRIWNSESLSPLRGLSDPQSQSNEVLTETQAYSKHYFTCLEFSSDGQRLLAGTNYGQVYCFDSRSLGNKHLTLASINVGSTAILSCKWLQYNGLSSSKNQNFIVYTSQISLKLFKYSFQGNLPSLMASKAPNVQQKASAQIVKVQDLYNHRQEIKLQDFYGINLQFEKFLYIHEFANFFAFNTFKTKAQFSQQNKNSFKHTIQIYTIYDKLYDKIDFPIVS…
P_sojae_jgi|Physo3|481754|e_gw1.2.10394.1_TTRAY1	MVLSLVPRKEPLAVIDEPTMSGGSNGDHFVERVVFHPSRGSIVCVKGDTLEELDVVTGALLCHITFDLLASSNMDLILPAGSHFVVGLLQSRLLVVWDLEDAVLLATSDVDKVHSSRRVTALATSLCSDRWLFFNSEGSNNVRVTRVDSPRPAREILRKSSLRGGSVVSLAYSTEHHLLSSGCNDGTIQVWSIISASDEGDAGAPRKGQENTDFATPLFAVQLAQSPVVELAIGMCTGCGANGSSSNMFLAAGYQNRRVDVIAMNGQAHTCVASTTLNPPQTPDFSRLSGTLSLTIHGQLPVLLAHWRSFRREYGVDAIAAWELVNGSGNSITSPRGGAGGNTSGGGAMTEWWNILTAVLATDTILWQNSLAVYASTTERRAVFLLDVQQNQTGSRTET…
G_theta_jgi|Guith1|110128|au.43_g11230_TTRAY1	METGLVEVRDAESMVLRLSLLPSKKDEGNLPIAMAVSNDSGHPVLYITRGGNALEKVTLFNQKNEKPLRMEGKWKPISAIQVSHARKSLVAIGLQDGEVRILDAYTLVQGQTLGASSADGGKHAAVTPLRSAVCGISFCETNESVMVVFHQQGAIAVWNLKDEIVECVRVLEETIAHGTWHPWLPHLYTLSSRCSIRCWSIVTGRKGGVSVEEEPRLACSRRLEFSSSSSESSSVLGCSKGPAHLCFHRRFNLFCIVSSQPPPPLISDSQAVLPVLQLVDLLNPSCLLPIGCSFGAGSDSELKRTEGRGAMDEPGHAVREDVVYLRGSSVCVFRPQYKKPVSVGTIPCEDNQGLGCHPVSLSYSSTLRMGLLLQANSRGGRNFSLLSLSSPTPSSSSPG…
P_patens_jgi|Phypa1_1|124044|e_gw1.47.20.1_TTRAY1	MKWVATQHLDLQPVRSGAPAVQPHCAAFHHSQALIAVAVGRNIVEFDALTGCKLSSIDIGAVVVRMAYSPAGGHVIIAILEDWTIRSWDLDTEHTYVLYSPSDRKSENSGGGSIEVHVALTPLKPWIFFAAHRRLSVNVVGTVEGVKSASKVKMDLKKPITELACHPRHPVLYVAYLEGVIRAYSIQNFALLYTLQIEPTVKLAGAGAFAFHPTLEWVFVGDRSGTLLAWDVSVPSRPSLIGIASTGTSPITSVSWLSMLNMLVTLTKEGVVQVWRPRVNPDPNKTNMRANFLEPAGNYHLSIYPFVDSLDIPTILSQGGGSVYPVPRMIDVVVHPKMNLASLIFAVSQGKMASFENFAPYRSWFDFAYAGASDFLCEGSVLKEKLAVLGSTGILPDHQ…
P_patens_jgi|Phypa1_1|71167|fgenesh1_pg.scaffold_31000119_TTRAY1	MSLLSKSVGHGDRVLPSRDRDGSIGNGARAPLVRKTRSLKARSPERGESERAPGNLSSTPTPRIRNVTRHITLEHQQLSRLRDADTGENVGRHTTLEYSQLNRTKDVEAGVKFEGRQTISEFSQLSRNLKDVDSSGGKFEARYVSAEHQSPSRNSRDSRESVDSTGNRFESRHTHAEHQQSNRNSRESVDSTRGKIEGRHIPLEHQHPSRVLKVMDSAGEKFEGEDTAPKIVNTPWEDGVHDPSLHSRMILSLGGGVQMKWTATQHLDLQPAQRSGTPAAQPHCAAFHPTLPLIAVAVGRNIIEFDALTGSRLSSMNIGAAVVRLAYSPAGGHVIVAVLEDWTIKSWDLDTERTHILYPSADRKSENANGGFSEVHIALTPVKPWLFFVAHRRLSVSVV…
T_trahens_XP_013755335.1_TTRAY1	MAFLPTASHPTHLATLLSHHFLLVALPDSIRVYDLDTYALVSVYSLPSPLSVLATSPLRPLAFMVPDDGPAIYMLDLGAPAPQLETFDGGKRSVTALAVHASKPLLAAGDRKGVVRLYEYGSHTCRYAADEYAGDPVKKKLRSPVTALAFHPYKDILVVGSAGGRLAAWDVGGAAEAQLLAVRAALPPLATIRFHPLSPLVLTLSTAGDLAGWKLGLGRRDSRLKLVGLVQQAQLPFSPPSDFVMHRRFNYVAFCVPPPLAAPCAQAATPLRSSTGNLLPLSTPPQLAALVDGLYAAGGGSGGNELAGGLFSGGGSQGAPAIHGVVIHTLLDPLHPGGFLPVVAPYALPQAAAMYSDRWRLMAFHVLRCDNNPVRKIALDDNAKVVRVRRAVRHGKVAV…
H_album_EFA86517.1_TTRAY1	MNLRGLSVWNIDMLSPQQAIQSQLMWDSIDINKQIFIDSIVKYSYKMLKIGVCSNIKISNTQSAAYHSIVSSTVIKITENDHHHHHHHQNGSVANPSITLNGGAQQLSSSSSSDQTSFSPQLSNSGVYHHVSTHQSSPSSGGIIVVPSGSGSDSTGGSGSGSGSGTGGSGSSATSNSNQDANQISIGSGSGQSSIQFQTHNGVINGSAISTNSIDSPLFTTPIFTSVCFHPTAPIVYVSVRNEIYSNGPNASPSNTSKILVGFSDEGLIYQWDTESHKLLTIVHPLKQFDNRAVTCRTNSQKMLFYSKANSKDINVVDCQIKGSLPYKLKGHKRPLSSLAHHPTKSILASVSVDGSLKIWETRSQMANHNLEDFVSYENSRNIEHSNNFFLAFEATQGK…
A_castellanii_XP_004353465.1_TTRAY1	MEVVPGQEFDLPLDVGDAEVSAVAFHPDKPVAYVAAGEHLFAYDLYSGALSGRGRVNPGSRIHALVSSPDYLVAATEQKLSFKMDAKKPVTALACDPGQPQIAAASSDGVVRVWDYTRQRIHFQTDDFNTISLAKKIPLSRISALEFFQQQIVAVGQNGVVVLWNLSLKEASKVSAGCRIMRHMLPVVGAAAHHALPCLLTLSANGTLFSWKLTTHPDKKISIHPGGYTQDFNAVVTETERRVDYVSSFGDRSDAPQLEATGLVAHQSLNYLAFTFNKSPKPDGVPSLQVGTRVCFYSLMPRSNPAMLLPQAERVEVQSDFFHEERFTFDFPVDRFHFVDRNKVQSHSLLDGNNMLEDELPTVPEDVGTTLHPTRFLYSPILRQFLVFSELYDTIALNK…
D_purpureum_XP_003287680.1_TTRAY1	MLKIGICSSIKVSNTTSSSYHSPSSSTVLVGNGGLSNQQNYYQNEGGSVNQISSPTDQQQGSQISSSASTSSASLMNGTSMNSSASGYMSNNILLLSSASSIASSETSIGSTLSIGAGTSQIGLQYNSLSSNLPPSHLTSNTIITTNYMMANQILFNCLCFHPRAPVLYAAIRNEIHFYDIITQSIFGKLFIDQNEIIKHIITLVGNNQTPTYLLVFTAVGIIYLFDPETHKLQTIVHQLKVDDNRPITCKVASHCKPAVYFSKVNSNDIVVADFVNKVSNQPFKLKGHKKPISALAHHPNRPFLASASTDGHLKLWDIRTNVVMPFSNLEEFPSYENSRNIEHSANYFLVFEPTGKYLVMTGSSGLTLVYGETSVTPSQEIIASGFICKGQNILSIVH…
Pteromonas_lac_03923	MYFTEKKNTMDIKPLIDIQVPTERGHPLVACFHPYQPSLFCHTSNGIVQYDANSAFMLSRFPLGSVKCATGIAAGHDKVGNVYVSAVAQNATGDVYNCNRGYLEVQYPALIDSTKDEDVGLVAFCTGEKAYCGISSTATYTGRMHELNGNKHNDDCIECDHYTIRRKIAITTMAGSPCACNIACGTKEGLIHIYGVGCADDDRAFTGRVDLQFSIDGYMCQRAQDARLTNKPNQTNLSITAICWHPHLDGIISFAVEDGRVILFSIPRTFFIASANVGEGASVIDIIMHPTEPIMIILVLREGKYYMDVLMRIETVNQQKDVELTFLPINSIEVGTLVPNMPNEQPRLLCHSSQNRIALYFPSGRLMTFQILDFRIGRPIDGLHASQVSCPPQAFIKGV…
AtTTRAY1_NP_190628.6	MEWATVQHLDLRHVGRGVSKPLQPHTAAFHPSQAVIAVAVGSHIMEFDALTGCKIASIDIGSPAVRMLYSPTSSNAVVAILEDCTIRSCDFETEQTCVLHSPEKRSEHISSDTEVHLAVTPLQPVVFFGFPKRMSVTVVGTVEGGRAPTKIKTDLKKPIVNIACHPRLPVLYVAYAEGLIRAYNIHTYAVHYTLQLDNTIKLIGASSFAFHPTLEWIFVGDRRGTLLAWDVSTERPNMIGITQVGSQPITSISWLPMLRVLVTVSKDGSLQVWKTRVIINPNRPSTQTNFFEPAAMESIDIPKILSQQGGEAVYPLPRIKTLEVHPKLNLAALIFANMVGNENTQNRAAQTREGRKQLFAVLQSARGSSASVLKEKLSSMGSSGILAEHQLQALLQEHK…
DdTTRAY1_XP_642289.1	MLKIGICSSITISNSISNSYHSPSTSTVVVGNQLQQQQQQQQYVQQQLQYQYDSLNQSQTSPNSNDGNIGGGSGGGNNAGSNIGIGGGGGGNNNNIGGGGGSGGGVNIGSGSGGGGSGSNSNIGGGGGGGQLGMNGMNGSNMLLINQNIPTIKSTDSIGSTVSINSTGVSLQYNSLSSTIGSPSSLSLLSPIISNPFSSTLPNQSYMVNQILFNCLCFHPKSPILYAAIRNEVHFYDIITKSVIGKLFIDPTETIRHLITLPGNSIQTPTFLLAFTQEGVIYLWDPETHKLQTIVHQLKLDDKRPITCKSAAPNKPVIFFSKNESKDIVVVDFHNKGSSPFKLKGHKKPISAIAHHPAKTILASCSTDGQLKIWDTRNNMSFLNFEEFSSYENTRNIEH…
Blastocystis_hominis__XP_012897697.1	MSSYAEKKRKLQEEEEKAKAVVSVIVQFQTADVLQRGPQIDIPSNSTPSQLEELLNELLESEETVPFAFYIDKSEISSSVNESLRELGKTTEGVVTIEYRPLSVYRVNPVTRCTDSIPGHTEAILHVSFSPDGLVLGTGGGDMTVRFWDVNTCTPIKTCMGHRNHVLCTAWSPNGKLYASGDKSGEVIVWRAGTGEMVCRLSGHRQWVTSLSWEPLHRNAKCERLASSSRDGTVAVWNVRTRRREAVIAGHSDSIECCKWGGEGLLYTASRDRTVRVWALEGEAAKLVRTLVGHAHRVNALALSTDAVLRSGGFGWETREFATEEAMFQAAKERYEEARKNGPERLCSCSDDFTLFLWEPASSKQPVARLTGHQQLVNQMAFSPDGRFIASASFDKKVK…

### Sheet: TTRAY2
header	sequence
G_theta_jgi|Guith1|133576|fgenesh2_pg.8_#_72_TTRAY2	MLSLLYRALDDTKTRCASIHPSMPWVAAGDDRGYVGAVLRVSIHDYSQNMQMYKARSFASLLTLMSLPQAQVEQGLEGRAIGAKCSPVRHLIFCDAHANEWKERAILDESLPLEDAATFKGDASGPSGMMDGEARLLIVTDSALLFLDYITLQVKEVRGIDPRSILQLHLVPGRRIPRVACACSDGIVRILSCSMQAGAAKELQSGRSRALAHLSSCASCKPKEGREHVMKVGLVAASSDGYIHLWDLNNSQNVSTVQAAGHIQSLAPSSPACQSFVVMYVDKTMGMWEVSPQLREVQRLKLHEAKTRQGNASLDHVVGLRQRHPHGLVWLLLGSKHANIELLSSHCSASGFMVEATRDYTSLLHLPDVMGRGDKKMPSKFKMYAAVSSELQGDVLGLA…
T_thermophila_TTHERM_00047450_TTRAY2	MEQYLEKLDVEWFFDIKIQCQIKYIDYHMTKPWIAYSTNNNVVQIWDYERKICIKSMHSYTIDIIDHSKSTEIKGLKFLDAETLQWMFPSNSLLTPEYEEIIKKFSNHWLIIYSESKIFFYDYILDNYKAISPQDLEQKSVKIIQAIDYQYIAIGCGDGSIKIFDINQWIFSKTMREVHSKAVNFIIPYKQDQSSRPRLIVSSLDGNISCWNVDSNTDTPSFKLYFMNKKGKTSNDDENVISMTYDPNTFSLVTVTEGYVTVWNMMTSMELKRYKNGKDKDQVKEALFFNHPCYGGNTLIFHSNKMELGLFQITKQNSGSDSKSDRIVTNLLYDLKNNQELDKSLKIITMQIHALKPNRIFLGTNMGLYIINLNKFKLPPICFNHFFSTNHTVSQMKDF…
T_pseudonana_jgi|Thaps3|23051|estExt_fgenesh1_pg.C_chr_60216_TTRAY2	MTSTSSSLPMHHALASALSLHSDIATDDVSNTTKGDAKTNLKVETTPSSRQRTSIQVLTVHPSLPRVAYLAEESSVSETILSQQQLPPTSKKNKATTIAEARRSIGSVVKTQRVIIQQYHRDSQCNLQSLGEDNMLASLPMETLPPQLNRFRQPRSKTSKLSIQPLTLATLGPLQSITFLDREALFWQTRRGYGAQTNLESGGGLSSTAKEGVTLHADSYFEDCEGGLGHGLCLGLQFTRTLVVLRFNDATSIAPFTILCCLEGQRSTAGNGKESSSQYTPTSAVVPITNSVVVYGCSDGAMRFHNLLPSLLYSSKIEALSSLTLSTSLTPPASVKSQRQTRQATIKSVRGPNGRNDPVVKVMNVDPAFSGIHHAEGVRQPFTGSNAVVTSNATTLVLR…
P_sojae_jgi|Physo3|486785|e_gw1.2.10409.1_TTRAY2	MPAPNGEARRVNLPRDCVDDLQRGVGCVELLAQLSPPGVSEKKPCAFVDVAFHPLKSWVAAIEPKGCGVVWDYETGEVVTEFDLGESQVLDDDDVRDSEASEDAAEAADGANFASPAAAPKGLLGRATASPSMRSVQGAVAAANAAKGLLSPTGASLIKPRRRTTLYMLFYDHESIACTTQLPAPRTCFDEWLIIVARSHIVICDLDQNGAVHHLDPEDLHRGLPTSVAILPSGLLAIGCQDGKIRIWSPWQSKTQLILLTTPPILMKRSGSGALPGAETRLSTQLHHLACATLDGHVVTWRVSFNASTSSCDCVKTSEVELRDVFRQYDMNGIHELKFHPQHDVMTAAARDGTIFFFDVAPLLDSNKPATLTGLLPSSKLQNIVVLPGTQKGCFSALS…
C_reinhardtii_Cre12.g535350.t1.2_TTRAY2	MLALKLFKPADDKVRQVEFHPVLPWIVSATKSNHVSVWDWRTRQVVWEAQLGGSDEELSSDAELARLHLRDAAFAPNPSLLHPTPHAGGPGAKREPTGAVRDVKFLDSDVAQVQLSWGHSAVAGCGSPPPRAEDITALRGHRLLVVACENKVLVVDLASRRVIELGRGVFEGRSPTCVAFLFKAGLHTGGSLGGAGPGVGSPVSVAALTAAAAGGKGSGRGGGWLLDSPVLAVGCSDGIVRCLQIFPVKPVVRLMSAHKTAVVAMAVMGVRGQRFETLAVGHQGGSVALFEPMGRAGGGGGAGGGAAAAAASGGDALGPRADVKAHDKELLPGSLVVVPVSEDPENSRCLLFSAGGDHRVCGLDMSSLKETTKIKVDRASLTCMAHWPRGWVCAGVHSL…
V_carteri_Vocar.0043s0066.1.p_TTRAY2	MLALKLFYPAAEKVRQVEFHPVLPWIVSATKSDNVSVWDWRTRQVVWEAQLGSGTDGDLCAEAELACVHVRDPAFTPNPSLMHPIPSGPKKEPTGHVRDVRFLDCDVAQVQLTWQHTSSSGCGTPGPRAEEIRALRGQRLLVIACENKVIVVDLASRRVLELGKGVFEGKTPTSLAFLFRAGRAASGHAGFTYGGGTSGGGGGSMGLLESPVLAVGCSDGIVRCVQLFPIKPVARLISAHKTAVVAMAVLGMLGQRHETLAVGHAGGRVVLFEPLSGTRAGGSSGGGAGLGAAGGGGAATSSPGSGGGASASMADGVSPRAEYRAHEREMLPGSLVLVPVNEDPEDRHFRLFSAGSDNRVCGLDLAVLRSASPSSPSLELVRTKVEGAALTCLAHWPRG…
P_patens_jgi|Phypa1_1|205506|estExt_Genewise1.C_280079_TTRAY2	MLRLRAFRPTQDKVVKLLLHPTYPWLVTADASDNVVVWDWEHRQVVYEVNVKGVDERRLVGAQLQKLAEGEAEAKSKSGIEAIRGGSVKHVTFYDDDVRYWQASMARSAAGELSITAGQQYPASGGGHMTIKGRHFLVVCCENKVIFLDLVSMRARDVPRTTFDSKSPLCVAFLPRSGVVEGPIAAFGCSDGIIRVLSMTLWQLVRRYISGHKGPVACLLTFQASSGETMLISGGNDGTLSLWNVDGPQATKELTPKLSVKAHDGGVYALELARVRDGPPQLVSIGADKTLAIWDTQSFKELRRIKPVSKMSCQSVASWCHPRVPNLDLLVCVKDPHIWAIENSAYGATTRPLCDLTSQVPASMLQSGKKLKAYCMGVHPLQPHLVASGTNFGVILSEF…
T_trahens_XP_013757966.1_TTRAY2	MQDAHVAFAGRTAHKIRSIAVVLKELALSALDDEKRANWALLRQVEKAADFTGPGLGLTSGSAPKAEKIGAIVGVAFADPHLHRWAAPEPHSSGGDDEFADDRGAGRSDGGAPGTRSAPRRHHWIVVVAEYRVFMLEYTSSVVHVLERVHLEKPVAAFAMLHACYQIVLGGTDGVIRVWDAAEERMVARLSGAHTKAVSHLVVASAQKPILMSAASGEVALWDLESETLLHLIPKVHSGSLLSLAVGTDPALMYSVGSDKKLAVYTDGDGGHVNLVSLPSKAPPVVALTPARSPRFGSASMLAIREKDSHLYVVRVDGAAALVSPILDLRRLLLDIAPGLKKKDKVRLVHCESHSLHSHEIIVATADAVLVVALDASSHDAPPTAIAGVAPFRALATAT…
H_album_EFA84813.1_TTRAY2	MVGMGEQDYLLDVDRCQFGTVVRHHLWCCIFPTRWISQFDAAKQCTELGTHRHQRGANCTVRVGVVGVATWKLLEKGSAIDIAWSGKGGKDCGAERFGKLERIFDVVDPVKKKKLTLGVLTTKKKKEEETSSKILLKTKEFANPQVAQELLLHTNDDRLTSGLLMGVYTHQDNSSSTGGSSSSQSTNTGSSNLLQEPPIQITGEENESKTFQLYDWWSLQPIGESLPPPLKVYWEPNQNYCIFVYSQYFCLFKIRPTIHMLCRWPFTLTSALWHNNTLFFTTPNDIQCLFPNNHESAPLILSSSSGTVFPEDLYEELAERAFKIATTLEPHSAYQELALHYIHYKKIAELKELQQSIQHLYPLECGLISLLIE
H_album_EFA84812.1_TTRAY2	MTSTISAGSTTSPVAGGGAAATGSNTQQSSRADVVNYVVFKSKGHQNTVFTPMDIHPVNPWVLFADGDNNIVIQNYVTSQKILNFSIGQHEEERRELHLLQRKIPTLSNLSISSPPTPPSASQASPSSPSPMTNLLMSPSLSQAHRSPNNTVRLNTSNSNNNLASSNIGGGGGGSGGSGLSNDHISGVGSGNTVGSSRSTTIGDSSDLLINEKLEKLGQIRFLHFYDRHTRLVKERKSKTSQAKSGVAASSSKVNNSIGSDDYIVVVADNRILFINYHSQRIREVKVPIFDFKPPTSIEFFSNLPLVAFGSSDSVIRLWNVDKWELEKPLTGGHSKNNTTILKMKSIENSDGDYLVTCGSDGYTCLWNLKTSSLQNQFPKVHDIIDLSYDSITGNILVL…
A_castellanii_XP_004353514.1_TTRAY2	MDQGWEILLQADYPAGARPVAVAHHPVLPLVALAYDDSLIEVWNVEKKVVIAALGADHWTTAVPDKKGVNIHSLTFYDSYTVHHKLLSTRANEGGSDAEKQSAEDKPEGRWLVVTTDSVVSFFDYLSQAVRHVSLAALDGKAALTVDFFPRSSVRLWDCARWARTLTLTSTSSKPIVAIFARLGANEITGEVVAAGDDGKALVFWKCPLVPNSEQKPIPSYDQKKGPDGAITSLAYDAFTDHLVASSEKSTVVWGLTEHKEVLRTKNPLKHAITSVHHFPPYSLLACVKDSSKVYILDEQFTASTNAEPFLDLDLLPAFKKELKPRKVVGLAVHSWGTHLLCLARPGFFVLAPPRPNPATGVTVVPPRPSAAGYIYYLREGEAIFTRDFNNSKVAKAHI…
D_purpureum_XP_003287023.1_TTRAY2	MSSTIPIFSESINSYVIFKSKGIHINTNYTPIDIHPINPWIVYADSDSNIVIQNYENNEKILNFSISQHGEEKREQQTIIKKVPTLSSLNGNGSVGSNSNSPTNNNNNISFIGSTGSSDGRSLSVTGTSPVQSQSQPSAASSTSQITNQSPSIPSLQVLNNNNQTMHRSPTNTVKLSPNSSNSLDNQNSTTNNYDINSDKLGQIKFVYFYDKHTRSCKDKKPKMSQNKLLNLNKQITSVGIDDYVVVIAENRIVFINYHSQRLKEVKIPPFETKAPTSVEFFSNSPLVAFGGPDSVIRLWNTEKWELEKQLNGHPKGQIVKLKAIEMEGEFLVSGGTDGYVCVWNVKTGTLATQFSKVHEILDLSYDYVTGQIMALTSDRHIIIYDLTTLKELTKINCG…
N_gruberi_jgi|Naegr1|68453|fgeneshNG_pg.scaffold_28000146_TTRAY2	MSVKSPKLTPEQIKGLDPTAPPIVDVLNNGQAFFSSMKVHYCDVHPVKSWVVFADKRGSVYLFDYIQNDLLHTFSLNSMFESKKEETNLYKTLDKNFKNVQLPYWYDEELLSSKNEKFGDLKSVKFYDEHVQYWKLRQLNNMSGSDQIQNVQSPVMRVGGVDNDDESRSRMVGVNGAVGFANADRPPKCIVLHTESRIIMLRYDEVSSLLFFFDDVKSSQLDGKSIVCFDFLYKQPIVALGCSDGSIRFWDFQQRKVLNKIIPNVHSKGISQLLTVPRDDPLSRYPGIVTTSSDGSLALWNLDTEKAEYTEAKCQGGGISSMFIDTNSGYLITAGIDKSIAVRSLNSGRIIKQTKTKVPMKSLSMVTTCNCSPSWLLMLENKKQKRQIFRMPSHLNFEP…
Pteromonas_lac_06194+Pteromonas_lac_06195	MFGKKKDGGSFSEGDGIGTDHDVSGVLQNVFFFGAFPDQKTFKDMPKLRMIDIHPVKTWVLVVSEDERIGIWDYEQCTIILDTTAQHIVNTVYEDAKMHNSLLSIKGYRASSRRPEVPPLEMKKPFQLGVLQSALFYDDEVCMWLTSSPQTSVELKQHYILLSGPNGICLFDYKENLACWISCDKLGQKNGSITYCSPINSTTILIGTNDGSLIFYDLTHYKVGHLVKAHLKSVQRIVSIPLYTFTNSCPDFNHSDPLVRFISYSTNGSAILWNIENVNEENKYYKYNLDAVTHKGGITSLNYDLDNDLIITYGSDKKLNIYDLKSLPEQQPGSLEQTITFKYQLKNIQKAAFSSITIAPSLPGFILACNKHSSLLALSLYENKDSKSSSPLMYNLGNC…
AtTTRAY2_NP_197859.4	MLRARAFRQTNGKIVKIQVHPTHPWLVTADDSDHVSVWNWEHRQVIYELKAGGVDERRLVGAKLEKLAEGESDYKAKPTEAIRGGSVKQVKFYDDDVRYWQLWRNRSAAAESPSAVNHLTSAFTSPAPSTKGRHFLVICCENKAIFLDLVTMRGRDVPKQELDNKSLLCMEFLSRSSGGDGPLVAFGSTDGVIRVLSMITWKLARRYTGGHKGSIYCLMNFMASSGEALLVSGGSDGLLVLWSADHGADSRELVPKLSLKAHDGGVVAVELSRVSGSAPQLITIGADKTLAIWDTMTFKELRRIKPVPKLACHSVASWCHPRAPNLDILTCVKDSHIWSIEHPTYSALTRPLCELSSLVPPQVLATHRKLRVYCMVAHPLQPHLVATGTNVGIIVSEFD…
DdTTRAY2_XP_637150.1	MSSTSNENISSYVIFKSKGQHINTSYNPIDIHPIHPWIVYADSDSNIVIQNYQNNEKILNFSISQHDEEKKEQILLLQKKVPTLSALSSSASGINGTNNNNSGSNSSNNNNNNNGSLSNSPNNNNNVAFIGSTGGVDSRSASVTSIGSGGGVVTPINVNSNSNSNSPSVPTLHVIGNQTLHNRSPNNTIKLSPNSSNNDSLNNNNNNINNNSTNSNNYLNENLDKMKLGQIKFIYFYDKHTRSCKDKKPKISQNKLQNISKAQPSVGIEDYIVVVAENRIVFINYHSQRLREVKIPAFENKSPNSVEFFSNSPFVAFGGPDSMIRLWNTEKWEIEKQLAGHPKGTIVKLKAIEIEGEFLVSGGTDGFVCVWNVKTGSLATQFSKVHEIVDLSYDYVTGQ…
Blastocystis_sp_TTRAY2_XP_014526353.1	MDATVSNTQRGTSVPTKSSISKEFQGIITGYDFFGTLPEYSNLAVFLILAVFTHPSEFISVDIHPTKPLVVTADVQDNVVIWNYESKSIIYRTSSSMLFDQCSSYKLQQKQNEDIPKLNETKDAATAPMTGLRSVMFFDNDTLLWSNASSYSPVSSQFVIAIYNEGFILIDYIAQTATEVRNTIHLQGLQCSCVLPLTGQYLLVGTNGHLCVYNLIDNVIQTSVAHLNVLFMTPYKHVQTGSLSYNHPSNSVHVIAINSQNLAICWDVAIGSNNEFISITPSFACLDGAISQGLGLVNEMVYSADLDSLYVLAASNQVIRVDLGATPVAATNSTLVELGCKQCIPATAMQSVTVNGATLSDLCEPLVPAMQERYVPVVSGMEYVSVVDLKTGVMTNITG…

### Sheet: AP1
Protein	Sequence ID
AP1beta_Rirregularis	XP_025178476.1
AP1gamma_Rirregularis	XP_025180406.1
AP1mu_Rirregularis	XP_025177352.1
AP1sigma_Rirregularis	XP_025175476.1
